# A cross-species proteomic map reveals neoteny of human synapse development

**DOI:** 10.1101/2022.10.24.513541

**Authors:** Li Wang, Kaifang Pang, Li Zhou, Arantxa Cebrián-Silla, Susana González-Granero, Shaohui Wang, Qiuli Bi, Matthew L. White, Brandon Ho, Jiani Li, Tao Li, Yonatan Perez, Eric J. Huang, Ethan A. Winkler, Mercedes F. Paredes, Rothem Kovner, Nenad Sestan, Alex A. Pollen, Pengyuan Liu, Jingjing Li, Xianhua Piao, José Manuel García-Verdugo, Arturo Alvarez-Buylla, Zhandong Liu, Arnold R. Kriegstein

## Abstract

The molecular mechanisms and evolutionary changes accompanying synapse development are still poorly understood. Here, we generated a cross-species proteomic map of synapse development in the human, macaque, and mouse neocortex. By tracking the changes of >1,000 postsynaptic density (PSD) proteins from midgestation to young adulthood, we found that PSD maturation in humans separates into three major phases that are dominated by distinct pathways. Cross-species comparisons reveal that the human PSD matures about two to three times slower than other species and contains higher levels of Rho guanine nucleotide exchange factors (RhoGEFs) in the perinatal period. Enhancement of the RhoGEF signaling in human neurons delays the morphological maturation of dendritic spines and the functional maturation of synapses, potentially contributing to the neotenic traits of human brain development. In addition, PSD proteins can be divided into four modules that exert stage- and cell type-specific functions, possibly explaining their differential associations with cognitive functions and diseases. Together, our proteomic map of synapse development provides a blueprint for studying the molecular basis and evolutionary changes of synapse maturation.
