## Supplementary material for "A cross-species proteomic map reveals neoteny of human synapse development": Supplementary Table 1.xlsx

### Sheet: Supplementary Table 1a
Supplementary Table 1a Metadata of the human brain samples used for proteomic analysis in Fig. 1.
Donor ID	Label	Sex	Age	Estimated postmenstrual age (day)	Estimated post-conceptional age (day)	Age group	Cortical area	Synapse proteome integrity	PMI (hour)	PSD Yield (mg/g tissue)	Raw file name
ARK-2019-001	GW18_19_1	F	GW18	126	112	GW18_19	Unknown	good	0	0.0276252	1ARK2019001_010220
ARK-2019-019	GW18_19_10	F	GW19	133	119	GW18_19	Unknown	good	0	0.0363297	66ARK2019019_011820
ARK-2019-002	GW18_19_2	M	GW18	126	112	GW18_19	Unknown	good	0	0.0152615	2ARK2019002_010220
ARK-2019-011	GW18_19_3	F	GW18	126	112	GW18_19	Unknown	good	0	0.034971	38ARK2019011_010920
ARK-2019-012	GW18_19_4	M	GW18	126	112	GW18_19	Unknown	good	0	0.0204898	44ARK2019012_011020
ARK-2019-013	GW18_19_5	M	GW19	133	119	GW18_19	Unknown	good	0	0.054404	45ARK2019013_011020
ARK-2019-014	GW18_19_6	M	GW19	133	119	GW18_19	Unknown	good	0	0.0297627	49ARK2019014_011020
ARK-2019-015	GW18_19_7	M	GW18	126	112	GW18_19	Unknown	good	0	0.0507722	53ARK2019015_011020
ARK-2019-016	GW18_19_8	M	GW19	133	119	GW18_19	Unknown	good	0	0.0495965	59ARK2019016_011720
ARK-2019-018	GW18_19_9	F	GW18	126	112	GW18_19	Unknown	good	0	0.0311615	65ARK2019018_011820
ARK-2019-003	GW22_23_1	M	GW23	161	147	GW22_23	Unknown	good	0	0.036142	3ARK2019003_121419
ARK-2019-020	GW22_23_10	M	GW22	154	140	GW22_23	Unknown	good	0	0.0749134	67ARK2019020_011820
ARK-2019-004	GW22_23_2	F	GW23	161	147	GW22_23	Unknown	good	0	0.0334065	4ARK2019004_121419
ARK-2019-005	GW22_23_3	M	GW23	161	147	GW22_23	Unknown	good	0	0.0896348	5ARK2019005_010320
ARK-2019-006	GW22_23_4	M	GW23	161	147	GW22_23	Unknown	good	0	0.0505541	9ARK2019006_121419
ARK-2019-007	GW22_23_5	M	GW23	161	147	GW22_23	Unknown	good	0	0.0403793	15ARK2019007_122019
ARK-2019-008	GW22_23_6	M	GW23	161	147	GW22_23	Unknown	good	0	0.0420685	21ARK2019008_123019
ARK-2019-009	GW22_23_7	F	GW22	154	140	GW22_23	Unknown	good	0	0.0446777	27ARK2019009_122119
ARK-2019-010	GW22_23_8	M	GW23	161	147	GW22_23	Unknown	good	0	0.0456358	33ARK2019_010920
ARK-2019-017	GW22_23_9	F	GW23	161	147	GW22_23	Unknown	good	0	0.0654661	60ARK2019017_011520
UCSF2018-003	GW28_41_1	M	GW41	287	273	GW28_41	Middle frontal gyrus	fair	30	0.645435	6UCSF2018003_011420
UCSF2018-005	GW28_41_2	F	GW28	196	182	GW28_41	Middle frontal gyrus	good	16	0.140315	46UCSF2018005_011020
NIH-M-M2837	GW28_41_3	F	GW36 + 8 days	260	246	GW28_41	BA10	good	18	0.769334	54NIHMM2837_011120
NIH-M-4267	GW28_41_4	F	GW33 + 9 days	240	226	GW28_41	BA 9	fair	14	0.414671	61NIHM4267_011720
NIH-M-M1154	GW28_41_5	F	GW35 + 8 days	253	239	GW28_41	BA10	good	4	0.347044	62NIHM1154_011720
NIH-M-5900	GW28_41_6	F	GW34	238	224	GW28_41	BA 9	fair	23	0.150454	68NIHM5900_021420
NIH-M-4365	GW28_41_7	M	GW34 + 11 days	249	235	GW28_41	BA 9/46	fair	20	0.375469	69NIHM4365_011920
NIH-M-4350	Year00_01_1	M	6 month	476	462	Year00_01	BA 9	good	20	1.19683	10NIHM4350_121419
NIH-M-5817	Year00_01_10	M	7 month	493	479	Year00_01	BA 9	good	24	1.14493	64NIHM5817_011820
NIH-M-4251	Year00_01_11	F	4 month	410	396	Year00_01	BA 9	fair	24	1.52711	70NIHM4251_011620
NIH-M-4392	Year00_01_2	F	7 month	514	500	Year00_01	BA 9	good	13	1.06829	16NIHM4332_122019
NIH-M-4400	Year00_01_3	M	2 month	366	352	Year00_01	BA 9	fair	13	1.04733	22NIHM4400_123019
NIH-M-4413	Year00_01_4	F	3 month	398	384	Year00_01	BA 9	fair	21	1.02154	28NIHM4413_010620
NIH-M-4438	Year00_01_5	M	1 month	322	308	Year00_01	BA 9	fair	21	0.807955	39NIHM4438_010920
NIH-M-4458	Year00_01_6	F	7 month	505	491	Year00_01	BA 9	good	14	1.59146	50NIHM4458_011020
NIH-M-4373	Year00_01_7	F	3 month	380	366	Year00_01	BA 9	good	13	1.73532	55NIHM4373_011120
UCSF2019-004	Year00_01_8	F	4 month	404	390	Year00_01	Middle frontal gyrus	good	24	0.974445	56UCSF2019004_011120
NIH-M-4396	Year00_01_9	M	1 month	334	320	Year00_01	BA 9	good	15	1.09313	63NIHM4396_011820
NIH-M-451	Year04_08_1	M	4 year	1944	1930	Year04_08	BA 9	good	15	1.5051	7NIHM451_011420
NIH-M-1185	Year04_08_2	M	4 year	1999	1985	Year04_08	BA 9	good	17	1.04972	11NIHM1185_012020
NIH-M-4327	Year04_08_3	F	5 year	2373	2359	Year04_08	BA 9/46	fair	24	2.04097	17NIHM4327_123019
NIH-M-4332	Year04_08_4	M	5 year	2348	2334	Year04_08	BA 9/46	good	18	2.18232	23NIHM4332_123019
NIH-M-4670	Year04_08_5	M	4 year	1978	1964	Year04_08	BA 9	good	17	0.962324	29NIHM4670_123019
NIH-M-5408	Year04_08_6	M	6 year	2781	2767	Year04_08	BA 9/46	good	16	1.3824	34NIHM5408_010920
NIH-M-5977	Year04_08_7	F	6 year	2718	2704	Year04_08	BA 9/46	fair	22	1.89017	40NIHM5977_010920
NIH-M-6032	Year04_08_8	M	4 year	1791	1777	Year04_08	BA 9	good	25	2.03348	47NIHM6032_011020
NIH-M-26	Year18_22_1	F	18 year	7047	7033	Year18_22	BA 9	good	16	1.02547	8NIHM26_121419
NIH-M-812	Year18_22_2	F	18 year	6985	6971	Year18_22	BA 9	good	16	0.982644	13NIHM812_122019
NIH-M-1409	Year18_22_3	M	18 year	6893	6879	Year18_22	BA 9	good	6	0.892293	19NUHM1409_123019
NIH-M-1584	Year18_22_4	F	18 year	7127	7113	Year18_22	BA 9	good	15	1.18495	25NIHM1584_123019
NIH-M-4295	Year18_22_5	M	18 year	7144	7130	Year18_22	BA 9	good	17	1.90178	31NIHM4295_123019
NIH-M-4782	Year18_22_6	M	18 year	7117	7103	Year18_22	BA 9	good	17	1.29748	36NIHM4782_010920
NIH-M-5186	Year18_22_7	M	18 year	7104	7090	Year18_22	BA 9	good	14	1.29431	42NIHM5186_010920
NIH-M-5532	Year18_22_8	M	18 year	7015	7001	Year18_22	BA 9	fair	4	1.43092	48NIHM5532_011020

### Sheet: Supplementary Table 1b
Supplementary Table 1b Metadata of additional human brain samples from V1 used in Extended Data Fig. 13 and 14.
Donor ID	Label	Sex	Age	Estimated postmenstrual age (day)	Estimated post-conceptional age (day)	Age group	Cortical area	Synapse proteome integrity	PMI (hour)	PSD Yield (mg/g tissue)	Raw file name
NIH-M-4365	GW28_41_10	M	GW34 + 11 days	249	235	GW28_41	BA 17	fair	20	0.490691	13NIH_M_4365_032823
NIH-M-4319	GW28_41_11	F	GW36 + 17 days	269	255	GW28_41	BA 17	fair	21	0.991822	19NIH_M_4319_032923
NIH-M-5900	GW28_41_8	F	GW34	238	224	GW28_41	BA 17	fair	23	0.295807	1NIH_M_5900_032423
NIH-M-4267	GW28_41_9	F	GW33 + 9 days	240	226	GW28_41	BA 17	good	14	0.654254	7NIH_M_4267_032823
NIH-M-4373	Year00_01_12	F	3 month	380	366	Year00_01	BA 17	fair	13	3.58448	2NIH_M_4373_032423
NIH-M-4392	Year00_01_13	F	7 month	514	500	Year00_01	BA 17	good	13	1.98364	3NIH_M_4392_032423
NIH-M-4350	Year00_01_14	M	6 month	476	462	Year00_01	BA 17	good	20	2.74926	8_NIH_M_4350_032823
NIH-M-4396	Year00_01_15	M	1 month	334	320	Year00_01	BA 17	good	15	0.600313	14NIH_M_4396_032823
NIH-M-5817	Year00_01_16	M	7 month	493	479	Year00_01	BA 17	good	24	3.21907	15NIH_M_5817_032823
NIH-M-4458	Year00_01_17	F	7 month	505	491	Year00_01	BA 17	good	14	3.23647	20NIH_M_4458_032923
NIH-M-1499	Year04_08_10	F	4 year	1911	1897	Year04_08	BA 17	good	21	1.74004	5NIH_M_1499_032823
NIH-M-3	Year04_08_11	M	5 year	2250	2236	Year04_08	BA 17	good	17	2.81886	9NIH_M_3_032823
NIH-M-451	Year04_08_12	M	4 year	1944	1930	Year04_08	BA 17	good	15	2.29685	10NIH_M_451_032523
NIH-M-5408	Year04_08_13	M	6 year	2781	2767	Year04_08	BA 17	good	16	1.42683	16NIH_M_5408_032523
NIH-M-1185	Year04_08_14	M	4 year	1999	1985	Year04_08	BA 17	good	17	1.63564	21NIH_M_1185_032923
NIH-M-6032	Year04_08_9	M	4 year	1791	1777	Year04_08	BA 17	good	25	2.92326	4NIH_M_6032_032423
NIH-M-4782	Year18_22_10	M	18 year	7117	7103	Year18_22	BA 17	good	17	1.74004	11NIH_M_4782_032823
NIH-M-1584	Year18_22_11	F	18 year	7127	7113	Year18_22	BA 17	good	15	2.12285	12NIH_M_1584_032823
NIH-M-4295	Year18_22_12	M	18 year	7144	7130	Year18_22	BA 17	good	17	1.60084	17NIH_M_4295_032223
NIH-M-812	Year18_22_13	F	18 year	6985	6971	Year18_22	BA 17	good	16	1.70524	18NIH_M_812_032223
NIH-M-1409	Year18_22_14	M	18 year	6893	6879	Year18_22	BA 17	good	6	1.53123	22NIH_M_1409_032923
NIH-M-5186	Year18_22_9	M	18 year	7104	7090	Year18_22	BA 17	good	14	2.36645	6NIH_M_5186_032823

### Sheet: Supplementary Table 1c
Supplementary Table 1c Metadata of the human brain samples from neurosurgical operations used in Extended Data Fig. 15.
Sample ID	Sex	Age	Cortical area	Reason for surgery
MP-2021-001	F	25	Superior frontal gyrus	Focal cortical dysplasia type 2b
EW-2021-003	F	41	Temperal lobe	Tumor
EW-2021-004	M	70	Temperal lobe	Tumor
