## Supplementary material for "A cross-species proteomic map reveals neoteny of human synapse development": Supplementary Table 8.xlsx

### Sheet: Supplementary Table 8a
Supplementary Table 8a Metadata of the macaque brain samples used in proteomic analysis.
Sample ID	Label	Sex	Post-conceptional age	Age group	Cortical area	Raw file name
ONPRC-40677	Year0_1_4	F	330	Year0_1	Prefrontal cortex	LW1_040422
ONPRC-38730	Year1_3_1	F	1046	Year1_3	Prefrontal cortex	LW2_040422
SNPRC-34769	Year1_3_2	M	695	Year1_3	Prefrontal cortex	LW3_040422
WNPRC-R21095	Year0_1_1	M	196	Year0_1	Prefrontal cortex	LW4_040422
WNPRC-R21097	Year0_1_2	F	226	Year0_1	Prefrontal cortex	LW5_040722
WNPRC-R22011	Year0_1_3	F	166	Year0_1	Prefrontal cortex	LW6_040722
SNPRC-34025	Year1_3_3	F	728	Year1_3	Prefrontal cortex	LW7_040422
SNPRC-32999	Year1_3_4	M	773	Year1_3	Prefrontal cortex	LW8_040422
SNPRC-32641	Year1_3_5	M	812	Year1_3	Prefrontal cortex	LW9_040822
SNPRC-33957	Year8_10_1	F	3258	Year8_10	Prefrontal cortex	LW10_040822
SNPRC-34267	Year8_10_2	F	3424	Year8_10	Prefrontal cortex	LW11_041422
SNPRC-27986	Year8_10_4	F	3708	Year8_10	Prefrontal cortex	LW12_041422
SNPRC-28116	Year8_10_3	M	3674	Year8_10	Prefrontal cortex	LW13_041522
APFrozen-2	E75_85_1	M	80	E75_85	Unknown	LW14_041522
WNPRC-Pd2212	E95_110_3	M	100	E95_110	Prefrontal cortex	LW15_041522
NS-RMB200	E95_110_5	M	110	E95_110	Parietal lobe	LW16_041922
WNPRC-Pd2204	E95_110_1	M	99	E95_110	Prefrontal cortex	LW17_041622
APFrozen-1	E95_110_2	M	100	E95_110	Parietal lobe	LW18_041622
APFrozen-3	E75_85_2	F	75	E75_85	Unknown	LW19_041922
APFrozen-4	E75_85_3	M	85	E75_85	Unknown	LW20_041322
WNPRC-Pd2215	E95_110_4	F	101	E95_110	Unknown	LW21_041322

### Sheet: Supplementary Table 8b
Supplementary Table 8b Metadata of the mouse brain samples used in proteomic analysis.
Sample ID	Label	Sex	Age	Post-conceptional age	Age group	Cortical area	Number of brains pooled	Raw file name
P00_1	P00_1	Mixture of male and female	P0	19	P0	Whole neocortex	12	P0_1_081220
P00_2	P00_2	Mixture of male and female	P0	19	P0	Whole neocortex	12	P0_2_080720
P00_3	P00_3	Mixture of male and female	P0	19	P0	Whole neocortex	12	P0_3_080720
P00_4	P00_4	Mixture of male and female	P0	19	P0	Whole neocortex	12	P0_4_080720
P09_1	P09_1	Mixture of male and female	P9	28	P9	Whole neocortex	3	P9_1_081020
P09_2	P09_2	Mixture of male and female	P9	28	P9	Whole neocortex	3	P9_2_080820
P09_3	P09_3	Mixture of male and female	P9	28	P9	Whole neocortex	3	P9_3_080820
P09_4	P09_4	Mixture of male and female	P9	28	P9	Whole neocortex	3	P9_4_081020
P13_1	P13_1	Mixture of male and female	P13	32	P13	Whole neocortex	3	P13_1_021021
P13_2	P13_2	Mixture of male and female	P13	32	P13	Whole neocortex	3	P13_2_021021
P13_3	P13_3	Mixture of male and female	P13	32	P13	Whole neocortex	3	P13_3_021121
P13_4	P13_4	Mixture of male and female	P13	32	P13	Whole neocortex	3	P13_4_021121
P18_1	P18_1	Mixture of male and female	P18	37	P18	Whole neocortex	2	P18_1_080820
P18_2	P18_2	Mixture of male and female	P18	37	P18	Whole neocortex	2	P18_2_080920
P18_3	P18_3	Mixture of male and female	P18	37	P18	Whole neocortex	2	P18_3_081120
P18_4	P18_4	Mixture of male and female	P18	37	P18	Whole neocortex	2	P18_4_081120
P36_1	P36_1	Mixture of male and female	P36	55	P36	Whole neocortex	2	P36_1_080920
P36_2	P36_2	Mixture of male and female	P36	55	P36	Whole neocortex	2	P36_2_080920
P36_3	P36_3	Mixture of male and female	P36	55	P36	Whole neocortex	2	P36_3_081220
P36_4	P36_4	Mixture of male and female	P36	55	P36	Whole neocortex	2	P36_4_081020
