## Supplementary material for "A cross-species proteomic map reveals neoteny of human synapse development": Supplementary Table 12.xlsx

### Sheet: Supplementary Table 12a
Supplementary Table 12a Target Sequences of shRNAs for RhoGAP knockdown.
shControl	CAACAAGATGAAGAGCACCAA
shARHGAP23-1	CCGGAGCTACAGCCCATCATT
shARHGAP23-2	AGACAGATGAACCTTGGATTT
shSRGAP1-1	GCAGAGATTCATGGAGATGTA
shSRGAP1-2	GCTGAAATTGAGACGGAATAT

### Sheet: Supplementary Table 12b
Supplementary Table 12b Primer sequences for qRT-PCR quantification of the mRNA levels of GAPDH, ARHGAP23, and SRGAP1.
GAPDH-qRT-F	CGACCACTTTGTCAAGCTCA
GAPDH-qRT-R	TTACTCCTTGGAGGCCATGT
ARHGAP23-qRT-F	TCTCTGGCTTCCATCCCCTT
ARHGAP23-qRT-R	TCATGGCACTGGAGACCACA
SRGAP1-qRT-F	TACCAACAGTTGCAGTCCCG
SRGAP1-qRT-R	GTATCGTCTGCAAGGTGGCT
